# Expansion microscopy reveals subdomains in *C. elegans* germ granules

**DOI:** 10.1101/2022.05.29.493872

**Authors:** Kin M. Suen, Thomas M. D. Sheard, Chi-Chuan Lin, Dovile Milonaityte, Izzy Jayasinghe, John E. Ladbury

**Affiliations:** School of Molecular and Cellular Biology, University of Leeds, UK, LS2 9JT; School of Biosciences, University of Sheffield, UK, S10 2TN

## Abstract

Many membraneless organelles (MLOs) have been shown to form via liquid-liquid phase separation (LLPS). Light and electron microscopy techniques have been indispensable in the identification and characterization of LLPS MLOs. However, for complex MLOs such as the perinuclear germ granule in *C. elegans*, our understanding of how the organelle as a whole is regulated is hampered by 1) the technical limitations in confocal fluorescence imaging in which only a few granule protein markers can be examined at a time and 2) the inaccessibility of electron microscopy. In this study, we take advantage of the newly developed super-resolution method of expansion microscopy (ExM) and in-situ staining of the whole proteome to examine the *C. elegans* germ granule, the P granule. We show that in small RNA pathway mutants, the P granule is smaller compared with wild type animals. Furthermore, we investigate the relationship between the P granule and two other germ granules, mutator foci and Z granule, and show that they are located within the same protein-dense regions while occupying distinct subdomains within this ultrastructure. The experimental workflow developed here will serve as an important tool in our understanding of germ granule biology as well as the biological role of LLPS.
