## Supplemental table 1, animals strains used in this study and cited in Materials and Methods for "Expansion microscopy reveals subdomains in *C. elegans* germ granules"

### Sheet: Sheet1
Strain name	Genotype	Notes
N2	wild type
SX3327	mut-16(pk710) I ; deps-1(ax2063) I	Expression of DEPS-1::GFP (Paix et al., 2014)
GR1799	mut-16(pk710) I; mgSi2 IV	Expression of GFP::MUT-16 (Phillips et al., 2012)
DG3226	deps-1 (bn124)
YY916	znfx-1(gg544[3xflag::gfp::znfx-1]) II	Expression of ZNFX-1::3XFLAG_GFP (Wan et al., 2018)
